# Systematic multivariate analysis of chromatin complex dependencies reveals Set1C/COMPASS as a melanoma-enriched epigenetic vulnerability

**DOI:** 10.64898/2026.02.13.705694

**Authors:** Luisa Quesada Camacho, Mohammad Fallahi-Sichani

## Abstract

Epigenetic dysregulation is a common feature of cancer. It creates vulnerabilities arising from an increased reliance on chromatin-based mechanisms that sustain malignant transcriptional states. While many chromatin regulators are broadly required for cellular viability, others function in a context-dependent manner across distinct oncogenic settings, tissue lineages, and differentiation states. Moreover, chromatin regulators often operate within multi-subunit complexes; thus, epigenetic vulnerabilities emerge from coordinated complex activities. Here, we integrate large-scale genetic dependency maps from human cancer cell lines with curated epigenetic complex annotations to perform a systematic, multivariate analysis of complex-level epigenetic dependencies across cancer lineages. Our analysis reveals that dependencies frequently cluster among functionally related chromatin complexes and that biologically related cancer types (e.g., hematologic malignancies) share similar dependency patterns, consistent with shared underlying epigenetic requirements. Focusing on melanoma, we identify multiple enriched epigenetic complex dependencies, including complexes previously associated with recurrent genetic alterations or melanocyte lineage regulation, as well as a previously unrecognized vulnerability involving the H3K4 methyltransferase complex Set1C/COMPASS. This dependency is not restricted to a specific melanoma differentiation state, but genetic depletion of CXXC1 (a critical complex-specific subunit) suggests that CXXC1-dependent melanoma cells require Set1C/COMPASS activity to maintain global H3K4 trimethylation (H3K4me3) and proliferation. Integrative modeling links Set1C/COMPASS dependency to MYC- and E2F-driven transcriptional programs, which are suppressed upon complex inhibition. Together, this work combines integrative, multivariate analysis of lineage-enriched epigenetic dependencies with genetic perturbation, transcriptional profiling, and single-cell analysis to uncover an enriched epigenetic dependency on Set1C/COMPASS in melanoma cells.

**Author Summary:** Cancer cells often rely on abnormal regulation of gene activity to support uncontrolled growth and survival. This regulation is controlled not only by genetic mutations, but also by epigenetic mechanisms, chemical and structural modifications to DNA and its associated proteins that determine which genes are turned on or off. Several therapies that target epigenetic regulators have shown promise, particularly in blood cancers. However, identifying which epigenetic mechanisms are most important in specific cancers remains challenging, especially because epigenetic regulators frequently work together as multi-protein complexes. In this study, we combine large-scale public datasets across many cancer lineages with computational modeling to systematically identify lineage-enriched epigenetic vulnerabilities. We found that certain epigenetic complexes are selectively important in specific cancer lineages. In melanoma, an aggressive skin cancer, we identified a previously unrecognized dependence on a protein complex that modifies chromatin at gene promoters. We show that disrupting this complex can impair gene programs that drive cell division and block cancer cell growth. Moreover, our study demonstrate how integrative computational approaches combined with experiments can uncover new targets for potential cancer therapy studies.
