## Supplemental Table S1 for "Systematic multivariate analysis of chromatin complex dependencies reveals Set1C/COMPASS as a melanoma-enriched epigenetic vulnerability"

### Sheet: Table 1
Table S1. Epigenetic gene dependencies associated with melanoma differentiation state in PLS-DA (|VIP| > 1)
Gene Name	VIP Score
NPM2	-3.04717
PADI2	-2.93221
NTMT1	-2.52103
SETD5	-2.4444
RAD54L	-2.39777
KMT2A	-2.28188
TDRD7	-2.27962
RLIM	-2.20959
UBE2D1	-2.20346
PHC1	-2.15751
MORF4L1	-2.15436
PRDM11	-2.15205
TRIM27	-2.12331
PKN1	-2.10824
DZIP3	-2.09666
MAP3K7	-2.07465
EPC1	-2.02401
NFRKB	-2.00724
TYW5	-1.97375
ZBTB33	-1.96065
TADA2A	-1.95779
SFSWAP	-1.93189
PBK	-1.93105
HELLS	-1.8562
INO80	-1.85525
RAG1	-1.84198
BRCA2	-1.83859
SCMH1	-1.83148
RCOR3	-1.82243
RAI1	-1.79616
HMGN2	-1.77198
USP22	-1.76991
MLLT10	-1.76352
PRKAG1	-1.7621
LRWD1	-1.75664
CRB2	-1.75396
METTL4	-1.75115
KDM4D	-1.73806
FOXP4	-1.72871
SMARCE1	-1.72102
PCGF6	-1.71666
MTF2	-1.69543
PRDM7	-1.68555
PHF20L1	-1.65564
CTR9	-1.64881
PHF19	-1.63946
UBR2	-1.63785
RNF8	-1.62824
PRKCB	-1.62659
EXOSC5	-1.62514
KANSL2	-1.6193
USP3	-1.61595
SMARCD3	-1.61033
ATM	-1.60158
PRKAB2	-1.57336
KHDRBS1	-1.56452
GFI1	-1.55908
TAF2	-1.53622
CENPC	-1.51961
A1CF	-1.51952
PRKAA1	-1.51907
TAF12	-1.49772
U2AF2	-1.49653
SS18L1	-1.48646
MCRS1	-1.48624
SUDS3	-1.48521
RNF168	-1.46711
KDM5A	-1.46008
DNAJC1	-1.45503
APOBEC2	-1.44084
SRSF6	-1.4407
YAF2	-1.43794
MBD3	-1.43741
SETD1A	-1.43502
CELF5	-1.43445
PRMT8	-1.4337
BRPF3	-1.41978
CIT	-1.39593
NAP1L4	-1.39157
PAF1	-1.38793
DNTTIP2	-1.3873
SMARCA1	-1.38399
MDC1	-1.38055
HDAC9	-1.37969
SRSF3	-1.3784
UHRF2	-1.37349
TAF10	-1.36661
BRMS1L	-1.3654
SETD3	-1.35827
KMT2C	-1.35159
SMARCAL1	-1.34937
TAF1	-1.34635
BRD7	-1.341
PHF1	-1.33749
SETMAR	-1.33456
APOBEC3G	-1.33181
GLYR1	-1.32376
PCGF5	-1.31923
SENP1	-1.30701
SCML4	-1.30411
HIRIP3	-1.29987
YY1	-1.29013
MAX	-1.2831
PSIP1	-1.27138
CBX2	-1.26694
PHF10	-1.25458
SKP1	-1.2481
ACTB	-1.24626
FOXP3	-1.23712
CDK9	-1.23504
WDR5	-1.23169
CBLL1	-1.23117
NASP	-1.22919
PHF13	-1.2285
ZNF217	-1.22533
TFPT	-1.22292
CDC73	-1.22089
RSRC1	-1.21352
METTL21A	-1.20867
WTAP	-1.20658
PHC3	-1.20195
SMARCC2	-1.19901
ZNF711	-1.18673
SIN3A	-1.18386
PKM	-1.183
HDGF	-1.17003
ATF2	-1.16551
MSL1	-1.14784
HDAC3	-1.14668
GATAD2A	-1.14212
HMGN1	-1.13709
UBE2D3	-1.13412
MRGBP	-1.13154
CHD1L	-1.1294
ZNF687	-1.12606
EZH1	-1.12582
PRMT2	-1.11893
ALKBH4	-1.10684
ANP32A	-1.1003
CHD6	-1.09062
NCOA2	-1.08638
EID2	-1.08354
PRPF31	-1.08246
BAZ2B	-1.08236
SMARCD2	-1.07717
EXOSC7	-1.07692
GTF2I	-1.07684
NAA60	-1.07443
TLE4	-1.074
PARP1	-1.06913
TADA1	-1.06508
SPEN	-1.06466
SMARCC1	-1.06392
UBE2E1	-1.06306
USP21	-1.06124
NCOR1	-1.06053
ALKBH5	-1.05479
SS18L2	-1.05059
TP53BP1	-1.04628
PBRM1	-1.04364
AURKA	-1.04004
KDM8	-1.03982
DNMT1	-1.03746
CUL1	-1.03649
SRCAP	-1.03063
BRCA1	-1.03033
BAZ2A	-1.02662
TDG	-1.02228
CTBP1	-1.02103
JDP2	-1.0192
JADE2	-1.01742
CDK1	-1.01643
TLK2	-1.01374
CHD2	-1.01136
DND1	-1.011
RPS6KA5	-1.00878
SAP130	-1.00778
KDM6A	-1.00585
USP7	1.00314
BABAM1	1.01137
GTF3C4	1.01963
NSRP1	1.02359
PHF14	1.02547
SAP30L	1.02593
CBX8	1.03158
TAF6L	1.03394
PADI1	1.03896
SYNCRIP	1.04352
CBX5	1.04411
EP400	1.04432
TNP2	1.05063
MAGOH	1.05427
SETDB1	1.05589
TLK1	1.06177
PCGF1	1.0635
TAF3	1.07705
NCOA1	1.09805
PADI3	1.10421
LAS1L	1.11104
CELF2	1.11236
SMYD1	1.11244
DR1	1.12178
SIRT7	1.12482
SMARCA5	1.13066
TRIM28	1.1637
PRKAG2	1.16867
KAT6A	1.18312
SUPT3H	1.18397
EPC2	1.19183
WDR82	1.20546
ACTR5	1.25634
EHMT1	1.2714
EHMT2	1.27441
ZMYND8	1.27638
APOBEC3D	1.28423
APOBEC3H	1.2907
RNF20	1.29632
MBD2	1.30923
MOV10	1.31838
PPP2CA	1.3285
WAC	1.34856
ZNF532	1.35031
HJURP	1.35632
MYBBP1A	1.36244
POGZ	1.38105
VRK1	1.3814
BANP	1.39054
PRDM14	1.41543
NEK6	1.41572
PELP1	1.42453
OIP5	1.42577
SATB2	1.44006
NIPBL	1.4524
CUL4B	1.46175
BRD4	1.48587
FBRSL1	1.49706
PAGR1	1.49747
PRMT1	1.50817
ASH1L	1.51796
USP46	1.53434
ASH2L	1.53549
MBNL3	1.55468
ZNF592	1.57441
EP300	1.6266
PAXIP1	1.6625
SNAI2	1.66584
TRIM24	1.73091
TRIM16	1.7827
HMGN3	1.7888
MLLT1	1.86678
RRP8	1.90287
CELF3	1.94235
HMGB1	2.002
MIS18A	2.07168
KEAP1	2.40175
RBM5	2.51391
